# Using structure prediction of negative sense RNA virus nucleoproteins to assess evolutionary relationships

**DOI:** 10.1101/2024.02.16.580771

**Authors:** Kimberly R. Sabsay, Aartjan J.W. te Velthuis

## Abstract

Negative sense RNA viruses (NSV) include some of the most detrimental human pathogens, including the influenza, Ebola and measles viruses. NSV genomes consist of one or multiple single-stranded RNA molecules that are encapsidated into one or more ribonucleoprotein (RNP) complexes. These RNPs consist of viral RNA, a viral RNA polymerase, and many copies of the viral nucleoprotein (NP). Current evolutionary relationships within the NSV phylum are based on alignment of conserved RNA-directed RNA polymerase (RdRp) domain amino acid sequences. However, the RdRp domain-based phylogeny does not address whether NP, the other core protein in the NSV genome, evolved along the same trajectory or whether several RdRp-NP pairs evolved through convergent evolution in the segmented and non-segmented NSV genomes architectures. Addressing how NP and the RdRp domain evolved may help us better understand NSV diversity. Since NP sequences are too short to infer robust phylogenetic relationships, we here used experimentally-obtained and AlphaFold 2.0-predicted NP structures to probe whether evolutionary relationships can be estimated using NSV NP sequences. Following flexible structure alignments of modeled structures, we find that the structural homology of the NSV NPs reveals phylogenetic clusters that are consistent with RdRp-based clustering. In addition, we were able to assign viruses for which RdRp sequences are currently missing to phylogenetic clusters based on the available NP sequence. Both our RdRp-based and NP-based relationships deviate from the current NSV classification of the segmented *Naedrevirales*, which cluster with the other segmented NSVs in our analysis. Overall, our results suggest that the NSV RdRp and NP genes largely evolved along similar trajectories and that even short pieces of genetic, protein-coding information can be used to infer evolutionary relationships, potentially making metagenomic analyses more valuable.
