## Supplemental File 2 for "Using structure prediction of negative sense RNA virus nucleoproteins to assess evolutionary relationships": AlphaFold_Performance_NSV_NPs.xlsx

### Sheet: Initial Dataset (34)
AlphaFold2 Performance			jFATCAT rigid alignment to experimental structure
	Virus	PDB ID	TM score	pLDDT (average)	PDB seq length	AlphaFold seq length	% of residues modeled
1	IAV	2IQH	0.78	83.5	499	498	0.86
2	IBV	3TJ0	0.73	79.7	562	560	0.62
3	IDV	5N2U	0.74	78.1	552	552	0.85
4	ISAV	4EWC	0.58	59.6	607	616	0.8
5	ANDV	5E04	0.65	86.8	284	428	0.99
6	SNV	5E06	0.63	87.6	284	428	0.96
7	HTNV	6I2N	0.63	86.2	430	429	0.78
8	BUNV	3ZLA	0.92	92.6	235	233	0.97
9	LEAV	4J1J	0.86	91.4	235	235	0.97
10	LACV	4BHH	0.91	90.1	236	235	0.97
11	SBV	4IDU	0.82	91.8	233	233	0.93
12	TSWV	5IP1	0.75	88.1	279	258	0.95
13	JUNV	4K7E	0.26	82.3	236	564	0.26
14	TCRV	4GVE	0.34	82.7	213	570	0.36
15	LFV	3MWP	0.52	80.2	577	569	0.9
16	CCHRV	4AQG	0.71	93.3	483	482	0.96
17	HAZV	4XZE	0.91	91.5	488	485	0.97
18	ERVEV	4XZA	0.57	85.2	366	630	0.76
19	KUPEV	4XZC	0.8	92	468	483	0.97
20	TOSV	5FVA	0.83	93.8	253	253	0.98
21	RVFV	3OV9	0.86	94.1	245	245	1
22	BoDV	1N93	0.79	86.6	375	370	0.9
23	SUDV	6OAF	0.4	67.4	383	738	0.47
24	EBOV	6EHL	0.47	62.2	739	739	0.52
25	MuV	7EWQ	0.66	73	549	549	0.68
26	MeV	5E4V	0.59	74.4	437	525	0.77
27	HPIV5	5WKN	0.61	77.1	348	509	0.69
28	CeMV	7OI3	0.68	84.3	394	523	0.76
29	SEN	6M7D	0.74	73.4	524	524	0.78
30	NiV	4CO6	0.59	73.9	356	532	0.68
31	NDV	6JC3	0.74	79	398	489	0.98
32	RSV	2WJ8	0.62	65.7	391	391	0.96
33	RABV	2GTT	0.84	88.3	450	450	0.89
34	VSV	3PTO	0.95	92.7	421	422	0.98
