## Supplemental File 1 for "Using structure prediction of negative sense RNA virus nucleoproteins to assess evolutionary relationships"

### Sheet: Taxonomy
Number	Virus Abbreviation	Full Name	NCBI:txid	Phylum	Genus	Family	Order	Class	RdRp Sequence Accession	NP Sequence Accession
1	IAV	Influenza A Virus	11320	Polyploviricotina	Alpha influenza virus	Orthomyxoviridae	Articulavirales	Insthoviricetes	PB1: NC_007358.1:25-2298, PB2: NC_002023.1:28-2307, PA: NC_002022.1:25-2175	BBB04703.1
2	IBV	Influenza B Virus	11520	Polyploviricotina	Beta influenza virus	Orthomyxoviridae	Articulavirales	Insthoviricetes	PB1: NC_002204.1:21-2279, PB2: NC_002205.1, PA: NC_002206.1:1-2181	ABN50464.1
3	ICV	Influenza C Virus	11552	Polyploviricotina	Gamma influenza virus	Orthomyxoviridae	Articulavirales	Insthoviricetes	PB1: NC_006308.2:18-2282, PB2: NC_006307.2:22-2346, PA: NC_006309.2:22-2151	BAV18699.1
4	IDV	Influenza D Virus	1511084	Polyploviricotina	Delta influenza virus	Orthomyxoviridae	Articulavirales	Insthoviricetes	PB1: NC_036615.1:26-2287, PB2: NC_036616.1:15-2333, PA: NC_036619.1:23-2155	YP_009449558.1
5	ISAV	Infectious Salmon Anemia Virus, Salmon Isavirus	55987	Polyploviricotina	Isavirus	Orthomyxoviridae	Articulavirales	Insthoviricetes	PB1: NC_006503.1:35-2161, PB2: NC_006505.1, PA: NC_006501.1:5-1741	AAM12950.1
6	JAQV	Johnston Atoll Quaranjavirus	688437	Polyploviricotina	Quaranjavirus	Orthomyxoviridae	Articulavirales	Insthoviricetes	PB1: NC_052931.1:34-2367, PB2: NC_052925.1:28-2379, PA: NC_052926.1:26-2365	YP_009996581.1
7	QQV	Quaranfil Quaranjavirus	688436	Polyploviricotina	Quaranjavirus	Orthomyxoviridae	Articulavirales	Insthoviricetes	PB1: NC_038821.1:33-2366, PB2: NC_038817.1:c2391-190, PA: NC_038818.1:29-2095	AXL67890.1
8	DhTV	Dhori Thogotovirus	11318	Polyploviricotina	Thogotovirus	Orthomyxoviridae	Articulavirales	Insthoviricetes	PB1: NC_034263.1:25-2175, PB2: NC_034261.1:52-2334, PA: NC_034254.1:29-1942	YP_009352881.1
9	JoV	Jos Virus	1027466	Polyploviricotina	Thogotovirus	Orthomyxoviridae	Articulavirales	Insthoviricetes	PB1: HM627170.1, PB2: HM627174.1, PA: HM627175.1	AED98374.1
10	BouV	Bourbon Virus	1618189	Polyploviricotina	Thogotovirus	Orthomyxoviridae	Articulavirales	Insthoviricetes	PB1: KU708254.2, PB2: KU708253.2, PA: MK453527.1	QCO69323.1
11	CCHRV	Crimean-Congo Hemorrhagic Fever Orthonairovirus	1980519	Polyploviricotina	Orthonairovirus	Nairoviridae	Hareavirales	Bunyaviricetes	NC_005301.3:77-11914	AZS18999.1
12	KUPEV	Kupe Virus	498356	Polyploviricotina	Orthonairovirus	Nairoviridae	Hareavirales	Bunyaviricetes	EU257628.1	pdb|4XZE|A Chain A
13	HAZV	Hazara Virus	11596	Polyploviricotina	Orthonairovirus	Nairoviridae	Hareavirales	Bunyaviricetes	NC_038709.1:38-11809	sp|P27318.1|NCAP_HAZVJ
14	ERVEV	Erve Virus	248062	Polyploviricotina	Orthonairovirus	Nairoviridae	Hareavirales	Bunyaviricetes	JF911697.1	AFH89034.1
15	JUNV	Junin Arenavirus, Argentinian mammarenavirus	2169991	Polyploviricotina	Mammarenavirus	Arenaviridae	Hareavirales	Bunyaviricetes	NC_005080.1:c7084-452	AVD30030.1
16	TCRV	Tacaribe Virus, Tacaribe Mammarenavirus	11631	Polyploviricotina	Mammarenavirus	Arenaviridae	Hareavirales	Bunyaviricetes	NC_004292.1:c7072-440	AGC92408.1
17	LFV	Lassa Fever Virus, Lassa Mammarenavirus	11620	Polyploviricotina	Mammarenavirus	Arenaviridae	Hareavirales	Bunyaviricetes	NC_004297.1:c7122-466	AAG41803.1
18	BUNV	Bunyamwera Orthobunyavirus	1933179	Polyploviricotina	Orthobunyavirus	Peribunyaviridae	Elliovirales	Bunyaviricetes	NC_001925.1:51-6767	AAL37356.1
19	LACV	La Crosse Virus	11577	Polyploviricotina	Orthobunyavirus	Peribunyaviridae	Elliovirales	Bunyaviricetes	NC_004108.1:62-6853	NP_671970.1
20	LEAV	Leanyer Virus	999729	Polyploviricotina	Orthobunyavirus	Peribunyaviridae	Elliovirales	Bunyaviricetes	NC_043563.1:39-6821	pdb|4J1J|C Chain C
21	SBV	Schmallenberg Orthobunyavirus	2560743	Polyploviricotina	Orthobunyavirus	Peribunyaviridae	Elliovirales	Bunyaviricetes	NC_043583.1:28-6792	BCH47625.1
22	TSWV	Tomato Spotted Wilt Virus, Tomato Spotted Wilt Orthotospovirus	1933298	Polyploviricotina	Orthotospovirus	Tospoviridae	Elliovirales	Bunyaviricetes	NC_002052.1:34-8661	BAB18309.1
23	RREV	Rose Rosette Emaravirus	1980433	Polyploviricotina	Emaravirus	Fimoviridae	Elliovirales	Bunyaviricetes	NC_015298.1:c6919-89	UME38974.1
24	ASAV	Ash Shoestring-Associated Emaravirus	2854797	Polyploviricotina	Emaravirus	Fimoviridae	Elliovirales	Bunyaviricetes	OU466880.1	CAG9003605.1
25	PMEV	Perilla Mosaic Emaravirus	2845802	Polyploviricotina	Emaravirus	Fimoviridae	Elliovirales	Bunyaviricetes	LC721296.1	BDH47810.1
26	JSAV	Japanese Star Anise Ringspot-Associated Virus	2798807	Polyploviricotina	Emaravirus	Fimoviridae	Elliovirales	Bunyaviricetes	LC597437.1	BCO17110.1
27	ATOPV	Anopheles Triannulatus Orthophasmavirus	2546222	Polyploviricotina	Orthophasmavirus	Phasmaviridae	Elliovirales	Bunyaviricetes	NC_055394.1:91-6429	YP_010086187.1
28	WMoV2	Wuhan Mosquito Virus 2	1608127	Polyploviricotina	Orthophasmavirus	Phasmaviridae	Elliovirales	Bunyaviricetes	NC_031312.1:151-6486	YP_009305134.1
29	PGV2	Pectinophora Gossypiella Virus 2	2856559	Polyploviricotina	Not classified	Phasmaviridae	Elliovirales	Bunyaviricetes	QID77675.1	QXL90808.1
30	SWSV2	Sanxia Water Strider Virus 2	1608061	Polyploviricotina	Sawastrivirus	Phasmaviridae	Elliovirales	Bunyaviricetes	NC_055192.1:55-7089	YP_010085073.1
31	SNV	Sin Nombre Orthohantavirus	1980491	Polyploviricotina	Orthohantavirus	Hantaviridae	Elliovirales	Bunyaviricetes	NC_005217.1:36-6497	pdb|5E06|A Chain A
32	ANDV	Andes Orthohantavirus	1980456	Polyploviricotina	Orthohantavirus	Hantaviridae	Elliovirales	Bunyaviricetes	NC_003468.2:36-6497	QRY27104.1
33	HTNV	Hantaan Orthohantavirus	1980471	Polyploviricotina	Orthohantavirus	Hantaviridae	Elliovirales	Bunyaviricetes	NC_005222.1:38-6493	ALI59823.1
34	RVFV	Rift Valley Fever Virus	11588	Polyploviricotina	Phlebovirus	Phenuiviridae	Hareavirales	Bunyaviricetes	NC_014397.1:19-6297	ABP88854.1
35	TOSV	Toscana Virus	11590	Polyploviricotina	Phlebovirus	Phenuiviridae	Hareavirales	Bunyaviricetes	MT032308.1	AIQ84589.1
36	GGV	Gouleako Goukovirus	1980547	Polyploviricotina	Goukovirus	Phenuiviridae	Hareavirales	Bunyaviricetes	NC_043051.1:19-6234	YP_009664620.1
37	LHQV1	Linepithema Humile Qinvirus-like Virus 1	2259782	Haploviricotina	Not classified	Qinviridae	Muvirales	Chunqiuviricetes	MH213241.1	AXA52553.1
38	FOAQV1	Frankliniella Occidentalis Associated Qin-like Virus 1	2771469	Haploviricotina	Not classified	Qinviridae	Muvirales	Chunqiuviricetes	NS31049.1	QNS31050.1
39	BlMaV	Blueberry Mosaic Associated Virus	1520332	Haploviricotina	Ophiovirus	Aspiviridae	Naedrevirales	Milneviricetes	NC_036635.1:c7252-239	YP_009449564.1
40	CPsV	Citrus Psorosis Virus	73561	Haploviricotina	Ophiovirus	Aspiviridae	Naedrevirales	Milneviricetes	NC_006314.1:c7420-170	AAC41022.1
41	FSnV	Freesia Sneak Ophiovirus	2170046	Haploviricotina	Ophiovirus	Aspiviridae	Naedrevirales	Milneviricetes	Not available	AWJ64344.1
42	LRNV	Lettuce Ring Necrosis Virus	274495	Haploviricotina	Ophiovirus	Aspiviridae	Naedrevirales	Milneviricetes	NC_006051.1:c6958-125	QTP72399.1
43	MLBvV	Mirafiore Lettuce Big-Vein Virus	200255	Haploviricotina	Ophiovirus	Aspiviridae	Naedrevirales	Milneviricetes	NC_011558.1:339-6461	AAU12876.1
44	RWMV	Ranunculus White Mottle Virus	152636	Haploviricotina	Ophiovirus	Aspiviridae	Naedrevirales	Milneviricetes	NC_043389.1:c4018-1	AAT08132.1
45	TMmV	Tulip Mild Mottle Mosaic Virus	219702	Haploviricotina	Ophiovirus	Aspiviridae	Naedrevirales	Milneviricetes	Not available	AWJ64310.1
46	WMV	Wuhan Mivirus	2507319	Haploviricotina	Mivirus	Chuviridae	Jingchuvirales	Monjiviricetes	MZ244267.1:67-6636	QYW06803.1
47	WuCV3	Wuchang Cockroach Virus 3	1608099	Haploviricotina	Scarabeuvirus	Chuviridae	Jingchuvirales	Monjiviricetes	YP_009666256.1	YP_009666258.1
48	WTV2	Wuhan Tick Virus 2	1608138	Haploviricotina	Mivirus	Chuviridae	Jingchuvirales	Monjiviricetes	NC_028266.1:72-6641	UGM46212.1
49	ADMV	Amblyomma Dissimile Mivirus	2875328	Haploviricotina	Mivirus	Chuviridae	Jingchuvirales	Monjiviricetes	MZ502309.1:98-6655	UAJ23572.1
50	BTV3	Bole Tick Virus 3	1608042	Haploviricotina	Mivirus	Chuviridae	Jingchuvirales	Monjiviricetes	NC_028259.1:77-6544	QYW06797.1
51	CTV2	Changping Tick Virus 2	1608044	Haploviricotina	Mivirus	Chuviridae	Jingchuvirales	Monjiviricetes	NC_028260.1:67-6537	AJG39046.1
52	STCV2	Soybean Thrips Chu-like Virus 2	2800864	Haploviricotina	Not classified	Chuviridae	Jingchuvirales	Monjiviricetes	QQP18758.1	QQP18725.1
53	NuoV	Nuomin Virus	2916986	Haploviricotina	Not classified	Chuviridae	Jingchuvirales	Monjiviricetes	MW029967.1:86-6601	UKS70442.1
54	VSIV	Vesicular Stomatitis Virus	11276	Haploviricotina	Vesiculovirus	Rhabdoviridae	Mononegavirales	Monjiviricetes	X00939.1	AAA48470.1
55	GaV	Garba Virus	864696	Haploviricotina	Sunrhavirus	Rhabdoviridae	Mononegavirales	Monjiviricetes	NC_055530.1:4599-10817	YP_010087296.1
56	OhV	Ohlsdorf Virus	2040592	Haploviricotina	Ohlsrhavirus	Rhabdoviridae	Mononegavirales	Monjiviricetes	NC_055477.1:4977-11459	YP_010086782.1
57	BGV	Bahia Grande Virus	932699	Haploviricotina	Barhavirus	Rhabdoviridae	Mononegavirales	Monjiviricetes	NC_055531.1:5868-12395	YP_010087303.1
58	MSV	Muir Springs Virus	932700	Haploviricotina	Barhavirus	Rhabdoviridae	Mononegavirales	Monjiviricetes	NC_055532.1:5859-12386	YP_010087309.1
59	RABV	Rabies Lyssavirus	11292	Haploviricotina	Lyssavirus	Rhabdoviridae	Mononegavirales	Monjiviricetes	NC_001542.1:5388-11863	ARM19989.1
60	CRV	Coffee Ringspot Virus	745716	Haploviricotina	Dichorhavirus	Rhabdoviridae	Mononegavirales	Monjiviricetes	YP_009507905.1	YP_009507906.1
61	OFV	Orchid Fleck Virus	152177	Haploviricotina	Dichorhavirus	Rhabdoviridae	Mononegavirales	Monjiviricetes	BEJ54251.1	YP_001294924.1
62	CCSV	Citrus chlorotic spot virus	1980624	Haploviricotina	Dichorhavirus	Rhabdoviridae	Mononegavirales	Monjiviricetes	YP_010085100.1	YP_010085095.1
63	DMSV	Drosophila Melanogaster Sigmavirus	671497	Haploviricotina	Sigmavirus	Rhabdoviridae	Mononegavirales	Monjiviricetes	NC_013135.1:6000-12389	ACV67016.1
64	NDV	Newcastle Disease Virus, Avian Orthoavulavirus	2560319	Haploviricotina	Orthoavulavirus	Paramyxoviridae	Mononegavirales	Monjiviricetes	NC_039223.1:8387-15001	BAO02663.1
65	HPIV5	Human Parainfluenza Virus 5	2905673	Haploviricotina	Orthorubulavirus	Paramyxoviridae	Mononegavirales	Monjiviricetes	KY114804.1:8414-15181	AAA47880.1
66	NiV	Nipah Virus	121791	Haploviricotina	Henipavirus	Paramyxoviridae	Mononegavirales	Monjiviricetes	NC_002728.1:11259-18213	AAX51852.1
67	CeMV	Cetacean Morbillivirus, Dolphin Morbillivirus	36410	Haploviricotina	Morbillivirus	Paramyxoviridae	Mononegavirales	Monjiviricetes	NC_005283.1:9042-15593	AYR16894.1
68	MuV	Mumps Orthorubulavirus	2560602	Haploviricotina	Orthorubulavirus	Paramyxoviridae	Mononegavirales	Monjiviricetes	NC_002200.1:8438-15223	QLH93297.1
69	MeV	Measles Morbillivirus	11234	Haploviricotina	Morbillivirus	Paramyxoviridae	Mononegavirales	Monjiviricetes	NC_001498.1:9212-15854	CAC34604.1
70	SEN	Sendai Virus, Murine respirovirus	11191	Haploviricotina	Respirovirus	Paramyxoviridae	Mononegavirales	Monjiviricetes	NC_001552.1:8556-15242	AAB06278.1
71	RSV	Human Respiratory Syncytial Virus	11250	Haploviricotina	Orthopneumovirus	Pneumoviridae	Mononegavirales	Monjiviricetes	NC_001803.1:8460-15037	AIY60635.1
72	HyAV	Hymenopteran Arli-related Virus OKIAV100	2792564	Haploviricotina	Arlivirus	Lispiviridae	Mononegavirales	Monjiviricetes	MW288216.1:5122-11216	QPL15361.1
73	ABB1	Aquatic Bird Bornavirus 1, Avian Bornavirus CG	1715293	Haploviricotina	Orthobornavirus	Bornaviridae	Mononegavirales	Monjiviricetes	NC_029642.1:2398-8827	UGC11957.1
74	BoDV	Borna Disease Virus	12455	Haploviricotina	Orthobornavirus	Bornaviridae	Mononegavirales	Monjiviricetes	NC_001607.1:3687-8822	QJI08281.1
75	NyNV	Nyamanini Nyavirus	644610	Haploviricotina	Nyavirus	Nyamiviridae	Mononegavirales	Monjiviricetes	NC_012703.1:c5877-67	YP_002905342.1
76	JPNV	Jeremy Point Nyavirus	2652327	Haploviricotina	Nyavirus	Nyamiviridae	Mononegavirales	Monjiviricetes	MN045233.1:6858-12659	QFG01726.1
77	FFV1	Formica Fusca Virus 1	2018499	Haploviricotina	Formivirus	Nyamiviridae	Mononegavirales	Monjiviricetes	MH477287.1:4098-9731	AYW51534.1
78	WCV1	Wenzhou Crab Virus 1	1608091	Haploviricotina	Crustavirus	Nyamiviridae	Mononegavirales	Monjiviricetes	NC_031275.1:4119-9542	YP_009304556.1
79	OrV	Orinoco Virus	1871345	Haploviricotina	Orinovirus	Nyamiviridae	Mononegavirales	Monjiviricetes	NC_043485.1:c5293-1	YP_009666287.1
80	SJV	San Jacinto Virus	2596788	Haploviricotina	Nyavirus	Nyamiviridae	Mononegavirales	Monjiviricetes	MK971153.1:7383-13214	QFQ60714.1
81	JCPV	Jungle Carpet Python Virus	2016401	Haploviricotina	Carbovirus	Bornaviridae	Mononegavirales	Monjiviricetes	NC_039013.1:3571-8754	YP_009508479.1
82	SCPV	Southwest Carpet Python Virus, Southern Carpet Python Virus	2016402	Haploviricotina	Carbovirus	Bornaviridae	Mononegavirales	Monjiviricetes	NC_039014.1:3556-8733	YP_009508485.1
83	SUDV	Sudan Ebolavirus	186540	Haploviricotina	Ebolavirus	Filoviridae	Mononegavirales	Monjiviricetes	NC_006432.1:11457-18494	AWK96640.1
84	EBOV	Ebola Virus, Zaire Ebola Virus	128951	Haploviricotina	Ebolavirus	Filoviridae	Mononegavirales	Monjiviricetes	NC_002549.1:11501-18282	CAA70541.1
